# Arthropods and the evolution of RNA viruses

**DOI:** 10.1101/2021.05.30.446314

**Authors:** Tianyi Chang, Junya Hirai, Brian P. V. Hunt, Curtis A. Suttle

## Abstract

Many viruses of arthropods also infect other organisms including humans, sometimes with devastating consequences. Yet, for the vast diversity of arthropods, their associated viruses remain unexplored. Here, we mined meta-transcriptomes from 711 arthropod species, including insects, arachnids, myriapods, and crustaceans, and uncovered more than 1400 previously unknown RNA viruses, representing 822 novel evolutionary groups at a level between species and genus. These newly found viral groups fill major evolutionary gaps within the five branches of RNA viruses, bridging the evolution of viruses infecting early and later diverging eukaryotes. Additionally, co-phylogenetic analysis implies that RNA viruses of arthropods commonly co-evolved with their hosts. Our analyses indicate that arthropods have played a central role in the macroevolution of RNA viruses by serving as reservoirs in which viruses co-evolved with arthropods while being exchanged with a vast diversity of organisms.

---

Arthropods first appeared over 500 million years ago ^1,2^ and were among the first animals that pioneered terrestrial and freshwater ecosystems ^3^, during which time they formed close ecological relationships with plants and animals ^4^. In terrestrial ecosystems alone, there are estimated to be about 6.8 million arthropod species, far exceeding the sum of predicted species in the other three kingdoms comprising eukaryotes ^5,6^. Associated with these arthropods is an enormous diversity of viruses, some of which cause serious diseases in humans, livestock, and crops, at times with devastating effects ^7,8^. The viruses that are shared between arthropods and their plant and vertebrate hosts have gone through a co-evolutionary dance in which viruses that originally only infected arthropods acquired traits that also allowed them to replicate in plants ^9^ and vertebrates ^10^. Through this process, arthropods facilitated a massive expansion of the genetic diversity of RNA viruses that infect plants and animals.
