## Supplementary Table 3 for "Arthropods and the evolution of RNA viruses"

Virus name	Genome size	Clade	Architectural group
Spodoptera exigua iflavirus 2	9504	Iflaviridae-related	star
Ectropis obliqua virus	9394	Iflaviridae-related	star
Perina nuda virus	9476	Iflaviridae-related	star
Spodoptera exigua iflavirus 1	10347	Iflaviridae-related	star
Infectious flacherie virus	9675	Iflaviridae-related	star
GCPS01048076 Lamproblatta albipalpus TSA	10323	Iflaviridae-related	star
Lygus lineolaris virus 1	9655	Iflaviridae-related	star
GGBQ01090133 Adelphocoris lineolatus TSA	9919	Iflaviridae-related	star
GDEN01019575 Aphrophora alni TSA	9300	Iflaviridae-related	star
GFEQ01023014 Lophyraspis sp. TSA	9983	Iflaviridae-related	star
GCXO01088005 Ladella sp. TSA	10652	Iflaviridae-related	star
GFEJ01057428 Tettigometra bipunctata TSA	10548	Iflaviridae-related	star
GDMU01025875 Serangium maculigerum TSA	8673	Iflaviridae-related	star
Hubei picorna-like virus 31	8584	Iflaviridae-related	star
GBHN01000011 Colaphellus bowringi TSA	9582	Iflaviridae-related	star
GDNF01021828 Euparius marmoreus TSA	9702	Iflaviridae-related	star
Brevicoryne brassicae virus	10180	Iflaviridae-related	star
HAES01082436 Proasellus cavaticus TSA	9880	Iflaviridae-related	star
GCXS01046917 Mesovelia mulsanti TSA	9724	Iflaviridae-related	star
GBUN01018161 Cleptes nitidulus TSA	12674	Iflaviridae-related	star
GDPU01020704 Macrosiagon limbatum TSA	10138	Iflaviridae-related	star
GBVR01023988 Lariophagus distinguendus TSA	6598	Iflaviridae-related	star
GDFL01042893 Elipsocus kuriliensis TSA	8278	Iflaviridae-related	star
GGGP01034953 Bombus pyrosoma TSA	10272	Iflaviridae-related	star
GDFA01018967 Metatropis rufescens TSA	8534	Iflaviridae-related	star
GANM01013139 Nilaparvata lugens TSA	9374	Iflaviridae-related	star
GCYJ01030610 Prosapia bicincta TSA	9173	Iflaviridae-related	star
GFEI01068237 Tituria crinita TSA	10313	Iflaviridae-related	star
Shahe heteroptera virus 2	9893	Iflaviridae-related	star
GDPQ01033230 Lagria hirta TSA	9583	Iflaviridae-related	star
GASM01001722 Tetramorium bicarinatum TSA	10416	Iflaviridae-related	star
GBMS01021039 Brachygaster minutus TSA	8289	Iflaviridae-related	star
Antheraea pernyi iflavirus	10176	Iflaviridae-related	star
Lymantria dispar iflavirus 1	10044	Iflaviridae-related	star
Nilaparvata lugens honeydew virus 3	10600	Iflaviridae-related	star
GCYG01041803 Chondrodire chilensis TSA	10222	Iflaviridae-related	star
GDEP01038720 Dictyophara europaea TSA	9586	Iflaviridae-related	star
GBQM01023234 Colpa sexmaculata TSA	7871	Iflaviridae-related	star
Bundaberg bee virus 6	8490	Iflaviridae-related	star
Varroa destructor virus 1	10112	Iflaviridae-related	star
Deformed wing virus	10140	Iflaviridae-related	star
GGOF01007321 Tengella perfuga TSA Dasypogon diadema TSA	10180	Iflaviridae-related	star
GAZV01037971 Apis mellifera TSA	10147	Iflaviridae-related	star
GBLU01000801 Oxybelus bipunctatus TSA	9312	Iflaviridae-related	star
GAXM01039151 Mischocyttarus flavitarsis TSA	9957	Iflaviridae-related	star
GCVV01033644 Empoasca fabae TSA	10101	Iflaviridae-related	star
GFFF01057215 Penthimia sp. TSA	11028	Iflaviridae-related	star
GCYF01029929 Nessorhinus gibberulus TSA	7789	Iflaviridae-related	star
GEJQ01026904 Heteronotus sp. TSA	9244	Iflaviridae-related	star
GFEC01073064 Cyphonia clavata TSA	10405	Iflaviridae-related	star
GFDY01035785 Amastris sp. TSA	7375	Iflaviridae-related	star
GDHF01000396 Bactrocera latifrons TSA	9286	Dicistroviridae-related-1	star
GEEA01027225 Bactrocera dorsalis TSA	9412	Dicistroviridae-related-1	star
GGBS01035946 Bactrocera dorsalis TSA	9054	Dicistroviridae-related-1	star
GFNX01017835 Bactrocera frauenfeldi TSA	9395	Dicistroviridae-related-1	star
GFNT01023413 Bactrocera kraussi TSA	9412	Dicistroviridae-related-1	star
GFNZ01028391 Bactrocera musae TSA	7643	Dicistroviridae-related-1	star
GBXI01004087 Bactrocera cucurbitae TSA	6077	Dicistroviridae-related-1	star
Drosophila kikkawai virus 1	9099	Dicistroviridae-related-1	star
Darwin bee virus 1	8000	Dicistroviridae-related-1	star
Hubei diptera virus 1	8860	Dicistroviridae-related-1	star
GBLU01022064 Oxybelus bipunctatus TSA	9347	Dicistroviridae-related-1	star
GGOF01035030 Tengella perfuga TSA	9081	Dicistroviridae-related-1	star
GGRN01012310 Dolomedes triton TSA	9188	Dicistroviridae-related-1	star
Cricket paralysis virus	9185	Dicistroviridae-related-1	star
Drosophila C virus	9264	Dicistroviridae-related-1	star
GGKE01211703 Aspidiotus destructor TSA	8936	Dicistroviridae-related-1	star
GGKE01211702 Aspidiotus destructor TSA	8934	Dicistroviridae-related-1	star
Wuhan millipede virus 3	10655	Dicistroviridae-related-1	star
Beihai picorna-like virus 75	10108	Dicistroviridae-related-1	star
GAYF02025269 Nilaparvata lugens TSA	8875	Dicistroviridae-related-1	star
Wuhan insect virus 33	8969	Dicistroviridae-related-1	star
GBTK01039606 Aphelinus abdominalis TSA	9869	Dicistroviridae-related-1	star
GBEI01077700 Pontastacus leptodactylus TSA	8801	Dicistroviridae-related-1	star
GDES01015519 Plea minutissima TSA	9085	Dicistroviridae-related-1	star
Wenzhou picorna-like virus 26	9287	Dicistroviridae-related-1	star
Beihai picorna-like virus 71	9348	Dicistroviridae-related-1	star
Wenzhou channeled applesnail virus 2	10481	Dicistroviridae-related-1	star
Beihai picorna-like virus 74	8658	Dicistroviridae-related-1	star
GFMG01354790 Gryllus bimaculatus TSA	11695	Dicistroviridae-related-1	star
LI706695 Linepithema humile TSA	9543	Dicistroviridae-related-1	star
IAAD01013993 Pogonomyrmex californicus TSA	9551	Dicistroviridae-related-1	star
Solenopsis invicta virus 5	9339	Dicistroviridae-related-1	star
EZ933808 Linepithema humile TSA	9853	Dicistroviridae-related-1	star
Linepithema humile virus 1	9853	Dicistroviridae-related-1	star
LJ172839 Myrmica rubra TSA	9991	Dicistroviridae-related-1	star
Solenopsis invicta virus 12	9540	Dicistroviridae-related-1	star
Hubei orthoptera virus 1	9555	Dicistroviridae-related-1	star
Wuhan insect virus 11	9805	Dicistroviridae-related-1	star
LI881333 Monomorium chinense TSA	9930	Dicistroviridae-related-1	star
LJ639567 Solenopsis invicta TSA	9382	Dicistroviridae-related-1	star
Solenopsis invicta virus 1	8026	Dicistroviridae-related-1	star
GEOW01072248 Photinus pyralis TSA	7262	Dicistroviridae-related-1	star
Macrobrachium rosenbergii Taihu virus	10303	Dicistroviridae-related-1	star
Beihai mantis shrimp virus 5	10256	Dicistroviridae-related-1	star
Taura syndrome virus	10205	Dicistroviridae-related-1	star
Mud crab virus	10436	Dicistroviridae-related-1	star
Beihai picorna-like virus 93	10613	Dicistroviridae-related-1	star
GBXE01028006 Carcinus maenas TSA	8453	Dicistroviridae-related-1	star
GGQO01010002 Eriocheir sinensis TSA	9024	Dicistroviridae-related-1	star
Wenling picorna-like virus 3	10236	Dicistroviridae-related-1	star
Wenzhou shrimp virus 6	10378	Dicistroviridae-related-1	star
Beihai picorna-like virus 91	9364	Dicistroviridae-related-1	star
GATB02052453 Metallyticus splendidus TSA	5283	Dicistroviridae-related-1	star
HAEM01085576 Bragasellus molinai TSA	8190	Dicistroviridae-related-1	star
Picornavirales Q sR OV 036	9188	Dicistroviridae-related-1	star
GICG01000135 Austropotamobius pallipes TSA	7692	Dicistroviridae-related-1	star
Wenling picorna-like virus 2	10000	Dicistroviridae-related-1	star
Beihai picorna-like virus 84	8143	Dicistroviridae-related-1	star
GHDR01045535 Oratosquilla oratoria TSA	9711	Dicistroviridae-related-1	star
Wenling crustacean virus 2	8664	Dicistroviridae-related-1	star
Beihai picorna-like virus 82	9386	Dicistroviridae-related-1	star
GFXF01042110 Carcinus maenas TSA	9201	Dicistroviridae-related-1	star
GFCV01109479 Gammarus chevreuxi TSA	10673	Dicistroviridae-related-1	star
GHCT01059286 Echinogammarus berilloni TSA	9352	Dicistroviridae-related-1	star
Wenzhou shrimp virus 5	8524	Dicistroviridae-related-1	star
Wenzhou shrimp virus 4	8636	Dicistroviridae-related-1	star
GGQO01010893 Eriocheir sinensis TSA	9202	Dicistroviridae-related-1	star
Bemisia-associated dicistrovirus 1	8293	Dicistroviridae-related-1	star
Himetobi P virus	9275	Dicistroviridae-related-1	star
IACV01125629 Nilaparvata lugens TSA	9272	Dicistroviridae-related-1	star
Black queen cell virus	8550	Dicistroviridae-related-1	star
Triatoma virus	9010	Dicistroviridae-related-1	star
Plautia stali intestine virus	8797	Dicistroviridae-related-1	star
Homalodisca coagulata virus 1	9345	Dicistroviridae-related-1	star
Wenzhou picorna-like virus 33	8465	Dicistroviridae-related-1	star
Beihai picorna-like virus 78	6597	Dicistroviridae-related-1	star
Beihai picorna-like virus 79	9362	Dicistroviridae-related-1	star
Changjiang picorna-like virus 12	8774	Dicistroviridae-related-1	star
Beihai picorna-like virus 80	7927	Dicistroviridae-related-1	star
GCXE01028050 Buenoa margaritacea TSA Eurypanopeus depressus TSA	8687	Dicistroviridae-related-1	star
GFJG01075353 Eurypanopeus depressus TSA	6426	Dicistroviridae-related-1	star
Wenzhou picorna-like virus 37	9763	Dicistroviridae-related-1	star
Blackbird arilivirus	9228	Dicistroviridae-related-1	star
Beihai picorna-like virus 101	7349	Dicistroviridae-related-1	star
Changjiang crawfish virus 5	9481	Dicistroviridae-related-1	star
Beihai picorna-like virus 100	9895	Dicistroviridae-related-1	star
Changjiang crawfish virus 4	9512	Dicistroviridae-related-2	circle
Beihai picorna-like virus 97	6964	Dicistroviridae-related-2	circle
Wenzhou picorna-like virus 39	8215	Dicistroviridae-related-2	circle
Beihai barnacle virus 4	7612	Dicistroviridae-related-2	circle
Beihai sesarmid crab virus 2	8351	Dicistroviridae-related-2	circle
Beihai picorna-like virus 99	6503	Dicistroviridae-related-2	circle
Rudphi virus 2	6886	Dicistroviridae-related-2	circle
Wenling picorna-like virus 5	8467	Dicistroviridae-related-2	circle
Beihai picorna-like virus 96	9323	Dicistroviridae-related-2	circle
HACK01007022 Cherax quadricarinatus TSA	9794	Dicistroviridae-related-2	circle
HACB02079846 Cherax quadricarinatus TSA	9034	Dicistroviridae-related-2	circle
Wenzhou picorna-like virus 36	9667	Dicistroviridae-related-2	circle
Beihai picorna-like virus 95	7933	Dicistroviridae-related-2	circle
Beihai sphaeromadae virus 1	9538	Dicistroviridae-related-2	circle
Eucalanus bungii picorna-like virus	9722	Dicistroviridae-related-2	circle
Caligus clemensi picorna-like virus 4	9263	Dicistroviridae-related-2	circle
Caligus clemensi picorna-like virus 1	10267	Dicistroviridae-related-2	circle
Caligus clemensi picorna-like virus 3	10094	Dicistroviridae-related-2	circle
GAZX01041492 Caligus rogercresseyi TSA	9500	Dicistroviridae-related-2	circle
GAZX01041500 Caligus rogercresseyi TSA	8136	Dicistroviridae-related-2	circle
GFVL01018523 Parhyale hawaiensis TSA	9215	Dicistroviridae-related-2	circle
Beihai picorna-like virus 73	9107	Dicistroviridae-related-2	circle
Wenzhou picorna-like virus 27	8091	Dicistroviridae-related-2	circle
Beihai mantis shrimp virus 3	9599	Dicistroviridae-related-2	circle
GHDU01074974 Macrobrachium koombooloomba TSA	8263	Dicistroviridae-related-2	circle
Solenopsis invicta virus 4	12102	Polycipiviridae-related	star
Monomorium pharaonis virus 1	11273	Polycipiviridae-related	star
Shuangao insect virus 8	12155	Polycipiviridae-related	star
Myrmica scabrinodis virus 1	11900	Polycipiviridae-related	star
Solenopsis invicta virus 2	11303	Polycipiviridae-related	star
Lasius niger virus 1	11092	Polycipiviridae-related	star
Linepithema humile virus 2	11264	Polycipiviridae-related	star
GHYV01059922 Microcerotermes sp. TSA	15021	Polycipiviridae-related	star
Hubei chipolycivirus	11081	Polycipiviridae-related	star
Hubei hupolycivirus	10315	Polycipiviridae-related	star
GHRK01000103 Diabrotica virgifera TSA	11737	Kelp fly virus-related-1	star
Hubei picorna-like virus 53	13389	Kelp fly virus-related-1	star
Hubei coleoptera virus 2	11668	Kelp fly virus-related-1	star
GDOX01024859 Ocypus brunnipes TSA	11914	Kelp fly virus-related-1	star
GHVD01423217 Gammarus fossarum TSA	8751	Kelp fly virus-related-1	star
GHCT01161936 Echinogammarus berilloni TSA	9753	Kelp fly virus-related-1	star
GEQM01001122 Macropereiopus parvus TSA	10161	Kelp fly virus-related-1	star
GHVD01569076 Gammarus fossarum TSA	10461	Kelp fly virus-related-1	star
GHCP01140257 Gammarus pulex TSA	8319	Kelp fly virus-related-1	star
GHNJ01035977 Diabrotica virgifera TSA	10454	Kelp fly virus-related-1	star
GGNV01086238 Leptinotarsa decemlineata TSA	11635	Kelp fly virus-related-2	circle
GEEF01170301 Leptinotarsa decemlineata TSA	11614	Kelp fly virus-related-2	circle
GAYV02024882 Liposcelis bostrychophila TSA	11842	Kelp fly virus-related-2	circle
GDPL01011973 Oreina cacaliae TSA	8716	Kelp fly virus-related-2	circle
Diabrotica undecimpunctata virus 1	10483	Kelp fly virus-related-2	circle
GARW01000621 Eucyclops serrulatus TSA	12036	Kelp fly virus-related-2	circle
Caligus clemensi picorna-like virus 2	10249	Kelp fly virus-related-2	circle
GETD01041508 Litopenaeus vannamei TSA	10492	Kelp fly virus-related-2	circle
Wenzhou shrimp virus 8	10445	Kelp fly virus-related-2	circle
GETZ01046205 Litopenaeus vannamei TSA	10854	Kelp fly virus-related-2	circle
Beihai blue swimmer crab virus 1	12469	Kelp fly virus-related-2	circle
Shahe isopoda virus 1	10120	Kelp fly virus-related-2	circle
Beihai picorna-like virus 125	8546	Aquatic Picorna-like Cluster-1	star
Heterosigma akashiwo RNA virus	8587	Aquatic Picorna-like Cluster-1	star
Beihai picorna-like virus 55	8697	Aquatic Picorna-like Cluster-1	star
GHDR01035139 Oratosquilla oratoria TSA	8749	Aquatic Picorna-like Cluster-1	star
Changjiang picorna-like virus 2	7171	Aquatic Picorna-like Cluster-1	star
Wenzhou picorna-like virus 23	9223	Aquatic Picorna-like Cluster-1	star
Wenzhou picorna-like virus 22	8890	Aquatic Picorna-like Cluster-1	star
Beihai picorna-like virus 60	8818	Aquatic Picorna-like Cluster-1	star
Beihai picorna-like virus 61	9113	Aquatic Picorna-like Cluster-1	star
Sanxia picorna-like virus 8	7418	Aquatic Picorna-like Cluster-1	star
Sanfarnavirus 3	8648	Aquatic Picorna-like Cluster-1	star
Shahe picorna-like virus 7	10076	Aquatic Picorna-like Cluster-1	star
Wenzhou picorna-like virus 20	8476	Aquatic Picorna-like Cluster-2	circle
Wenzhou picorna-like virus 21	7620	Aquatic Picorna-like Cluster-2	circle
Beihai picorna-like virus 39	9206	Aquatic Picorna-like Cluster-2	circle
Beihai picorna-like virus 38	9359	Aquatic Picorna-like Cluster-2	circle
GAXK01012368 Calanus finmarchicus TSA	9885	Aquatic Picorna-like Cluster-2	circle
Beihai picorna-like virus 63	8334	Aquatic Picorna-like Cluster-2	circle
Aurantiochytrium single-stranded RNA virus	9035	Aquatic Picorna-like Cluster-2	circle
Wenzhou picorna-like virus 14	8951	Aquatic Picorna-like Cluster-2	circle
Beihai picorna-like virus 43	8522	Aquatic Picorna-like Cluster-2	circle
Sanxia picorna-like virus 9	8114	Aquatic Picorna-like Cluster-2	circle
Sanfarnavirus 1	8970	Aquatic Picorna-like Cluster-2	circle
Hubei picorna-like virus 2	9147	Aquatic Picorna-like Cluster-2	circle
Beihai picorna-like virus 47	8920	Aquatic Picorna-like Cluster-2	circle
Changjiang picorna-like virus 4	8923	Aquatic Picorna-like Cluster-2	circle
Beihai mollusks virus 1	9034	Aquatic Picorna-like Cluster-2	circle
Wenzhou picorna-like virus 10	9142	Aquatic Picorna-like Cluster-2	circle
Astarnavirus	8842	Aquatic Picorna-like Cluster-2	circle
Sanxia picorna-like virus 5	8673	Aquatic Picorna-like Cluster-2	circle
Britarnavirus 4	8593	Aquatic Picorna-like Cluster-2	circle
Palmarnavirus 473	6360	Aquatic Picorna-like Cluster-2	circle
Beihai picorna-like virus 51	10149	Aquatic Picorna-like Cluster-2	circle
Beihai hermit crab virus 1	9888	Aquatic Picorna-like Cluster-2	circle
Palmarnavirus 128	8660	Aquatic Picorna-like Cluster-2	circle
Hubei leech virus 2	9073	Aquatic Picorna-like Cluster-2	circle
Britarnavirus 1	8638	Aquatic Picorna-like Cluster-2	circle
Beihai sesarmid crab virus 1	8870	Aquatic Picorna-like Cluster-2	circle
Chaetoceros tenuissimus RNA virus 01	9431	Aquatic Picorna-like Cluster-2	circle
Chaetoceros socialis forma radians RNA virus 1	9467	Aquatic Picorna-like Cluster-2	circle
Rhizosolenia setigera RNA virus 01	8877	Aquatic Picorna-like Cluster-2	circle
Beihai picorna-like virus 15	9110	Aquatic Picorna-like Cluster-2	circle
Chaetarnavirus 2	9417	Aquatic Picorna-like Cluster-2	circle
Beihai picorna-like virus 1	9149	Aquatic Picorna-like Cluster-2	circle
Beihai paphia shell virus 1	9974	Aquatic Picorna-like Cluster-2	circle
Britarnavirus 2	8843	Aquatic Picorna-like Cluster-2	circle
Beihai picorna-like virus 9	8677	Aquatic Picorna-like Cluster-2	circle
Marine RNA virus PAL156	7897	Aquatic Picorna-like Cluster-2	circle
Britarnavirus 3	8496	Aquatic Picorna-like Cluster-2	circle
